# Systematic Discovery of Phage Genes that Inactivate Bacterial Immune Systems

**DOI:** 10.1101/2024.04.14.589459

**Authors:** Shinjiro Ojima, Aa Haeruman Azam, Kohei Kondo, Wenhan Nie, Sai Wang, Kotaro Chihara, Azumi Tamura, Wakana Yamashita, Tomohiro Nakamura, Yo Sugawara, Motoyuki Sugai, Bo Zhu, Yoshimasa Takahashi, Koichi Watashi, Kotaro Kiga

## Abstract

Bacteria have developed numerous defense systems to counter phage infections. However, the extent to which phages possess countermeasures against these defense systems remains unclear. In this study, we combined a phage gene knockout library with a defense system library to analyze the mechanisms by which phages counteract bacterial defense systems. After attempting gene deletions of 105 open reading frames (ORFs) in the DruSM1 phage (ΦDruSM1), we successfully generated 73 different ORF knockout phages. By infecting this library with bacteria harboring defense system expression plasmids, we identified inactivators of Druantia type I (Druad1), Brex type I, AVAST type III, Sir2+HerA, DUF4297+HerA, and hhe, as well as an activator of Retron Ec86, in a single phage genome. Synthetic phages incorporating Druad1 effectively eradicated *Escherichia coli* harboring the robust Druantia type I defense system by altering DNA methylation at m6A sites of the phage. This study highlighted the prevalence of various antidefense mechanisms employed by phages to overcome bacterial defense systems.
