## Supplementary material for "Systematic Discovery of Phage Genes that Inactivate Bacterial Immune Systems": Ojima et al. Supplementary Tables.xlsx

### Sheet: Table S1
Table S1. PCR primer list for DruSM1 phage ORF deletion. Universal primers are listed below.
ORF No.	gene product and name	ORF deletion primer sequence (5'-3')	Pair Universal primer in PCR	ORF deletion mutant sythesized? Yes/No	Anti-phage defense name changed activities by ORF deletion
ORF1	terminase small subunit	Forward: AAGAAAGGGGGCTTCCATGacgactagttaaagagactgaagatggagctaaac	Univ. 6.5 Reverse	No
		Reverse: CAGTCTCTTTAACTAGTCGTcatggaagccccctttcttattgctatttaggct	Univ. 6.5 Forward
ORF2	terminase large subunit	Forward: GCTAAACCGACAACCTGATAgttggcaaaactatcggtatttaactggagggtat	Univ. 6.5 Reverse	No
		Reverse: ATACCGATAGTTTTGCCAACtatcaggttgtcggtttagctccatcttcagtctc	Univ. 6.5 Forward
ORF3	portal protein	Forward: ATTTAACTGGAGGGTATATGgacgacgcttccgataaagaatagttgcaacttcc	Univ. 1 Reverse	No
		Reverse: TCTTTATCGGAAGCGTCGTCcatataccctccagttaaataccgatagttttgcc	Univ. 1 Forward
ORF4	head scaffolding protein	Forward: GACAACGGAGATAAGAAATGcctgtacgtcctgctaagaaataagttgacatccc	Univ. 1 Reverse	No
		Reverse: TTCTTAGCAGGACGTACAGGcatttcttatctccgttgtcacccgtgtgacgttt	Univ. 1 Forward
ORF5	major head protein	Forward: TTTTCCTGGAGACAAGTATGactcgtgagtatcagggttcctaaggcttcactca	Univ. 1 Reverse	No
		Reverse: GAACCCTGATACTCACGAGTcatacttgtctccaggaaaaggattgatttgttta	Univ. 1 Forward
ORF6	tail protein	Forward: TTTTATAGAGGTGAATTATGgtgactccgactggcgtagtttaagaaacattgac	Univ. 1 Reverse	Yes
		Reverse: ACTACGCCAGTCGGAGTCACcataattcacctctataaaaaaggggacataagat	Univ. 1 Forward
ORF7	hypothetical protein	Forward: AACAAAGGAATAAATCAATGcgtaatatgatgcgtcgaggttaaccatggaaatg	Univ. 1 Reverse	No
		Reverse: CCTCGACGCATCATATTACGcattgatttattcctttgttacaaccgcttaaatt	Univ. 1 Forward
ORF8	hypothetical protein	Forward: ATGCGTCGAGGTTAACCATGaaccatcgcaatgaggaagaaagatggagattcca	Univ. 1 Reverse	Yes
		Reverse: TCTTCCTCATTGCGATGGTTcatggttaacctcgacgcatcatattacgtgcaac	Univ. 1 Forward
ORF9	head-tail adaptor Ad1	Forward: GATTCCACTGATAGTTGAAGatgggtaacagattaatacggtgatttatgagctt	Univ. 1 Reverse	No
		Reverse: CGTATTAATCTGTTACCCATcttcaactatcagtggaatctccatctttcttcct	Univ. 1 Forward
ORF10	hypothetical protein	Forward: GATTAATACGGTGATTTATGtacacttttaaggtgacgcgataatgggattcggg	Univ. 1.5 Reverse	No
		Reverse: CGCGTCACCTTAAAAGTGTAcataaatcaccgtattaatctgttacccatttgat	Univ. 1.5 Forward
ORF11	tail completion or Neck1 protein	Forward: TTTAAGGTGACGCGATAATGgctatagcagaaggaaaactataatgcttggatac	Univ. 1.5 Reverse	No
		Reverse: AGTTTTCCTTCTGCTATAGCcattatcgcgtcaccttaaaagtgtaaagaacaga	Univ. 1.5 Forward
ORF12	tail terminator	Forward: GCAGAAGGAAAACTATAATGtggtcggctcgtgagccgaggtaagagaggatcta	Univ. 1.5 Reverse	No
		Reverse: CTCGGCTCACGAGCCGACCAcattatagttttccttctgctatagcttgacgtat	Univ. 1.5 Forward
ORF13	minor tail protein	Forward: TAAGAGAGGATCTAAATATGctagcggcaaataaggataagagatgaccgacacc	Univ. 1.5 Reverse	No
		Reverse: TTATCCTTATTTGCCGCTAGcatatttagatcctctcttacctcggctcacgagc	Univ. 1.5 Forward
ORF14	tail length tape measure protein	Forward: AATAAGGATAAGAGATGACCgctaaagatagtaattttttctaaaagcgcgcaga	Univ. 1.5 Reverse	Yes
		Reverse: AAAAAATTACTATCTTTAGCggtcatctcttatccttatttgccgctagaacgcg	Univ. 1.5 Forward
PH_ORF15	hypothetical protein	Forward: ATCGCAACTGCAAAAGGTTGcagaattgcacagctatcaagtgacaatgggctta	Univ. 1.5 Reverse	No
		Reverse: TTGATAGCTGTGCAATTCTGcaaccttttgcagttgcgataataaagaagatccc	Univ. 1.5 Forward
ORF15	hypothetical protein	Forward: ACAGCTATCAAGTGACAATGggtagaagaaaaaggagaagataatggccgaaacc	Univ. 1.5 Reverse	Yes
		Reverse: CTTCTCCTTTTTCTTCTACCcattgtcacttgatagctgtgcaattctgtataac	Univ. 1.5 Forward
ORF16	tail length tape measure protein	Forward: AGAAAAAGGAGAAGATAATGattcgtagaactgcaatggggtaatatatgctcac	Univ. 1.5 Reverse	Yes
		Reverse: CCCATTGCAGTTCTACGAATcattatcttctcctttttcttctacctttattttg	Univ. 1.5 Forward
ORF17	distal tail protein	Forward: AGCTTAGACCATCGGAAATGttaaaattctcggaggcgttctaatgttattcagt	Univ. 2 Reverse	No
		Reverse: AACGCCTCCGAGAATTTTAAcatttccgatggtctaagctcttcgggccaagtga	Univ. 2 Forward
ORF18	tail protein	Forward: TTCTCGGAGGCGTTCTAATGgatcttttgggggagtaaaaaagatgcgccaggat	Univ. 2 Reverse	No
		Reverse: TTTTACTCCCCCAAAAGATCcattagaacgcctccgagaattttaaagtaaagga	Univ. 2 Forward
ORF19	hypothetical protein	Forward: GGATTCACGTATGAGTAAAAattacggatatttggagggtctaatgccaccagca	Univ. 2 Reverse	No
		Reverse: ACCCTCCAAATATCCGTAATttttactcatacgtgaatcctggcgcatctttttt	Univ. 2 Forward
ORF20	central tail fiber J	Forward: GATATTTGGAGGGTCTAATGggatccggttcattcactggttaaacaaaaccccg	Univ. 2 Reverse	No
		Reverse: CCAGTGAATGAACCGGATCCcattagaccctccaaatatccgtaattttgatctt	Univ. 2 Forward
ORF21	lipoprotein	Forward: TAATCTATAACACAGTTGGAcatcgggactccttttaggttgttgtcaaggttca	Univ. 2.5 Reverse	Yes
		Reverse: ACCTAAAAGGAGTCCCGATGtccaactgtgttatagattactaaaaattaccccg	Univ. 2.5 Forward
ORF22	tail protein	Forward: TAAATGTGGGAGAAATTATGgaccgtgaattgaaggagtctgtatgaaagactta	Univ. 2.5 Reverse	Yes
		Reverse: GACTCCTTCAATTCACGGTCcataatttctcccacatttaattgacttactcaac	Univ. 2.5 Forward
ORF23	hypothetical protein	Forward: TTGAAGGAGTCTGTATGAAAcaacctttaagagaatgggcctaattatgactaag	Univ. 2.5 Reverse	Yes
		Reverse: GCCCATTCTCTTAAAGGTTGtttcatacagactccttcaattcacggtcagtcaa	Univ. 2.5 Forward
PH_ORF25	hypothetical protein	Forward: GTTAAACGTGCGCCCGCTTGataggattaatactggtacagtagggcccacaatg	Univ. 2.5 Reverse	Yes
		Reverse: TGTACCAGTATTAATCCTATcaagcgggcgcacgtttaaccacgctgcggcacgg	Univ. 2.5 Forward
ORF24	tail fiber protein	Forward: GTACAGTAGGGCCCACAATGaaccagttggttacatccgcttaacaaatccatat	Univ. 2.5 Reverse	Yes
		Reverse: GCGGATGTAACCAACTGGTTcattgtgggccctactgtaccagtattaatcctat	Univ. 2.5 Forward
ORF25	hypothetical protein	Forward: TATATGGAGATTTTCCTATGactcctccgactggctgctgctaatcgttgaagtg	Univ. 2.5 Reverse	Yes
		Reverse: CAGCAGCCAGTCGGAGGAGTcataggaaaatctccatatatggatttgttaagcg	Univ. 2.5 Forward
ORF26	hypothetical protein	Forward: TTAACAGAGGTACTATCATGcttcaaaaaatgaaagatatgtaagaataggaagc	Univ. 3 Reverse	Yes
		Reverse: ATATCTTTCATTTTTTGAAGcatgatagtacctctgttaaaagcgcccaagcgga	Univ. 3 Forward
ORF27	hypothetical protein	Forward: AAGAATAGGAAGCCGACATGaccggagcagaaggtgaaaccaaatgacgaagaat	Univ. 3 Reverse	Yes
		Reverse: GTTTCACCTTCTGCTCCGGTcatgtcggcttcctattcttacatatctttcattt	Univ. 3 Forward
ORF28	hypothetical protein	Forward: CCAAATGACGAAGAATGAAGcaggataacgaaagcgacctttaaggaggtctact	Univ. 3 Reverse	Yes
		Reverse: AGGTCGCTTTCGTTATCCTGcttcattcttcgtcatttggtttcaccttctgctc	Univ. 3 Forward
ORF29	hypothetical protein	Forward: CTTTAAGGAGGTCTACTATGggtgctttctttcgtatattctaagaagagaaaag	Univ. 3 Reverse	Yes
		Reverse: AATATACGAAAGAAAGCACCcatagtagacctccttaaaggtcgctttcgttatc	Univ. 3 Forward
ORF30	hypothetical protein	Forward: CGCTTATGAAAAGCTGACAGcatcatttgcgtctcctgtacatgtattgatcata	Univ. 3 Reverse	Yes
		Reverse: TACAGGAGACGCAAATGATGctgtcagcttttcataagcgttaaagaaagggggc	Univ. 3 Forward
ORF31	hypothetical protein	Forward: CGTCTCCTGTACATGTATTGattcatgcatcggtaaactcccaaatcagattata	Univ. 3 Reverse	Yes
		Reverse: GAGTTTACCGATGCATGAATcaatacatgtacaggagacgcaaatgatggaatat	Univ. 3 Forward
ORF32	hypothetical protein	Forward: TAAACTCCCAAATCAGATTAcatgctcactccttaaatacccgcgcgaacgcggg	Univ. 3 Reverse	Yes	Brex type1
		Reverse: GTATTTAAGGAGTGAGCATGtaatctgatttgggagtttaccgatgcatgaatat	Univ. 3 Forward
ORF33	hypothetical protein	Forward: GCTTCCGGTGTTTCCGGTGTcatgctaatgtacccctttaaagttttacacgctg	Univ. 3 Reverse	Yes
		Reverse: TAAAGGGGTACATTAGCATGacaccggaaacaccggaagcgtaataaaataatac	Univ. 3 Forward
ORF34	hypothetical protein	Forward: CCCCCAAAAGTACCCCTATGcattatgctttccctttacgacataaggcttgaag	Univ. 3 Reverse	Yes
		Reverse: CGTAAAGGGAAAGCATAATGcataggggtacttttgggggctagcagcgtgtaaa	Univ. 3 Forward
ORF35	hypothetical protein	Forward: GCTTTCCCTTTACGACATAAcattttgtatctcctcttgttgtatgcatatatta	Univ. 3 Reverse	Yes
		Reverse: ACAAGAGGAGATACAAAATGttatgtcgtaaagggaaagcataatgaaacgttta	Univ. 3 Forward
ORF36	DNA polymerase	Forward: GCGTATCCCATGTCTTCGAGcattaaacacgttctccaattaaaacaccgcgaag	Univ. 3 Reverse	Yes
		Reverse: ATTGGAGAACGTGTTTAATGctcgaagacatgggatacgcctaaattctacttgc	Univ. 3 Forward
ORF37	DNA polymerase processivity factor	Forward: ACACGTTCTCCAATTAAAACcattagcgatcctcgattgctctaattgtggttaa	Univ. 3.5 Reverse	Yes
		Reverse: GCAATCGAGGATCGCTAATGgttttaattggagaacgtgtttaatgcggacagat	Univ. 3.5 Forward
ORF38	hypothetical protein	Forward: CGATCCTCGATTGCTCTAATcatcagaacaactccattacacgatcacggaatgt	Univ. 3.5 Reverse	Yes	Brex type1
		Reverse: GTAATGGAGTTGTTCTGATGattagagcaatcgaggatcgctaatgttagacgct	Univ. 3.5 Forward
ORF39	queuine tRNA-ribosyltransferase	Forward: AACAACTCCATTACACGATCgttcatttttggaatggtcctccaaactgatcaat	Univ. 3.5 Reverse	No
		Reverse: GGACCATTCCAAAAATGAACgatcgtgtaatggagttgttctgatggccaactta	Univ. 3.5 Forward
ORF40	hypothetical protein	Forward: TGGAATGGTCCTCCAAACTGcatatttcctccaatgactaaaaagcccataccag	Univ. 3.5 Reverse	Yes
		Reverse: TAGTCATTGGAGGAAATATGcagtttggaggaccattccaaaaatgaacgttttt	Univ. 3.5 Forward
ORF41	GTP cyclohydrolase	Forward: TTACAAGCTTCGAGGAACTCcatggtttgcagtttccttgttgttaatgtggtca	Univ. 3.5 Reverse	Yes	Brex type1, restriction-like
		Reverse: CAAGGAAACTGCAAACCATGgagttcctcgaagcttgtaaataatagatagcttt	Univ. 3.5 Forward
ORF42	QueD-like 6-pyruvoyl-tetrahydropterin synthase	Forward: AGGCTATAGTTTACGTGACAgctcattttaatacctctttagattgttcaatttc	Univ. 3.5 Reverse	Yes	Brex type1, restriction-like,
		Reverse: AAAGAGGTATTAAAATGAGCtgtcacgtaaactatagcctgtaatatgaccacat	Univ. 3.5 Forward
ORF43	hypothetical protein	Forward: AATACCTCTTTAGATTGTTCcatttttacgctctcgctgtacgtgaatgaacttc	Univ. 3.5 Reverse	Yes
		Reverse: ACAGCGAGAGCGTAAAAATGgaacaatctaaagaggtattaaaatgagctataca	Univ. 3.5 Forward
ORF44	hypothetical protein	Forward: GCTCTCGCTGTACGTGAATGcatacttttgttctccagttttaacagcgctattc	Univ. 3.5 Reverse	Yes
		Reverse: AACTGGAGAACAAAAGTATGcattcacgtacagcgagagcgtaaaaatgaaagat	Univ. 3.5 Forward
ORF45	QueC-like queuosine biosynthesis	Forward: GCTTTGCTAATAAATTCGCTcattttagaaacctttaaggctaatattaaggtta	Univ. 4 Reverse	Yes	Brex type1, restriction-like,
		Reverse: CCTTAAAGGTTTCTAAAATGagcgaatttattagcaaagcttgatcttaccgcga	Univ. 4 Forward
ORF46	hypothetical protein	Forward: AAACCTTTAAGGCTAATATTcttcattcatttacttcacctttaatatcgcaagg	Univ. 4 Reverse	Yes	Brex type1, restriction-like
		Reverse: GGTGAAGTAAATGAATGAAGaatattagccttaaaggtttctaaaatgaataaat	Univ. 4 Forward
ORF47	radical SAM domain-containing protein	Forward: CTTCACCTTTAATATCGCAAcattattccaccccgatatatttgtgaacctgaag	Univ. 4 Reverse	Yes
		Reverse: TATATCGGGGTGGAATAATGttgcgatattaaaggtgaagtaaatgaatgaagaa	Univ. 4 Forward
ORF48	QueE-like radical SAM domain	Forward: TCCACCCCGATATATTTGTGcatcttaaatcctctagtgaaaaagaaagcgcctc	Univ. 4 Reverse	Yes	Brex type1, restriction-like
		Reverse: TCACTAGAGGATTTAAGATGcacaaatatatcggggtggaataatggtcactttg	Univ. 4 Forward
ORF49	hypothetical protein	Forward: AAGCCGTTCAGGGCTTCCGGcattctcttcactccgaattgttatgggttcgttt	Univ. 4 Reverse	No
		Reverse: AATTCGGAGTGAAGAGAATGccggaagccctgaacggcttgtaatatcaaaacat	Univ. 4 Forward
PH_ORF52	hypothetical protein	Forward: CTTCACTCCGAATTGTTATGcaaccccttatctgaacatttttaaaaatattttt	Univ. 4 Reverse	No
		Reverse: AATGTTCAGATAAGGGGTTGcataacaattcggagtgaagagaatgagcaacatt	Univ. 4 Forward
ORF50	hypothetical protein	Forward: CTCTTTGCCCCTCTTCCCGGcattgcaatcccctgtaaataagtaatgcccaata	Univ. 4 Reverse	Yes
		Reverse: ATTTACAGGGGATTGCAATGccgggaagaggggcaaagagctagtaagttctaag	Univ. 4 Forward
ORF51	DNA helicase	Forward: AACGGAACGTAATCCGGATCcataattaatctttcccgtaataattagctacttg	Univ. 4 Reverse	No
		Reverse: TACGGGAAAGATTAATTATGgatccggattacgttccgttctaattgacttcaac	Univ. 4 Forward
ORF52	Cas4-domain exonuclease	Forward: TCTTTCCCGTAATAATTAGCcattggaataccttagaaaaataagccgtcgaaag	Univ. 4.5 Reverse	Yes
		Reverse: TTTTCTAAGGTATTCCAATGgctaattattacgggaaagattaattatgaatctc	Univ. 4.5 Forward
ORF53	hypothetical protein	Forward: TGCTGCCACGGCGGGACTGCcattagttgatacctttcattttgttgataacaga	Univ. 4.5 Reverse	No
		Reverse: ATGAAAGGTATCAACTAATGgcagtcccgccgtggcagcagtaagataaccctcc	Univ. 4.5 Forward
ORF54	Sak4-like ssDNA annealing protein	Forward: TTGATACCTTTCATTTTGTTcatttaacgcctctcttttaagttcgtgctcattg	Univ. 4.5 Reverse	No
		Reverse: TAAAAGAGAGGCGTTAAATGaacaaaatgaaaggtatcaactaatgactatgcca	Univ. 4.5 Forward
ORF55	ATP-dependent DNA ligase	Forward: TCTAATGCCTGATCACTTTCcatatgccctccttacatttcatagtcaaagtctg	Univ. 4.5 Reverse	Yes	AVAST type3
		Reverse: AAATGTAAGGAGGGCATATGgaaagtgatcaggcattagattaaaaagtaattga	Univ. 4.5 Forward
ORF56	Rnase H	Forward: ATTTCATAGTCAAAGTCTGAcataataactcctgttaaaaaggggtctactgacc	Univ. 4.5 Reverse	Yes
		Reverse: TTTTAACAGGAGTTATTATGtcagactttgactatgaaatgtaaggagggcatat	Univ. 4.5 Forward
ORF57	hypothetical protein	Forward: AGTTTGTCTTTGAACTCTTCcattttagtttcctcttgggcggattgaccgcccg	Univ. 4.5 Reverse	Yes	DRT type2
		Reverse: CCCAAGAGGAAACTAAAATGgaagagttcaaagacaaactgtaataaactaaagg	Univ. 4.5 Forward
ORF58	hypothetical protein	Forward: GCTTTATTTGGCACAATTTCcatttttctgtcctctgttgtgtttcgatgtatgt	Univ. 5 Reverse	Yes	retron-Ec86, retron-Ec78, DRT type2 Sir2+HerA, DUF4297+HerA, ppl
		Reverse: CAACAGAGGACAGAAAAATGgaaattgtgccaaataaagcctaaccacattaacg	Univ. 5 Forward
ORF59	dUTPase	Forward: TTTTTATCTAAATGACGTGAcataatttcaccttattaagagtatgtacctgttt	Univ. 5 Reverse	Yes
		Reverse: CTTAATAAGGTGAAATTATGtcacgtcatttagataaaaaataagtcttgcctaa	Univ. 5 Forward
ORF60	RusA-like Holliday junction resolvase	Forward: GAGTATGTACCTGTTTGAACtttcagctctctgacctttttgccgtatgttgacc	Univ. 5 Reverse	No
		Reverse: AAAAGGTCAGAGAGCTGAAAgttcaaacaggtacatactcttaataaggtgaaat	Univ. 5 Forward
ORF61	HNH endonuclease	Forward: TTGCAAATTCCTTATGTAATcatgtttacctcctttatatgtattttaatatgaa	Univ. 5 Reverse	No
		Reverse: ATATAAAGGAGGTAAACATGattacataaggaatttgcaaatcatggtcaacata	Univ. 5 Forward
PH_ORF65	hypothetical protein	Forward: TCAGCTTCCCTTATTTCCGGcatcgttcacatcgttcacatcgttcattaagttg	Univ. 5 Reverse	Yes
		Reverse: TGTGAACGATGTGAACGATGccggaaataagggaagctgaatagtcaagtacctt	Univ. 5 Forward
ORF62	hypothetical protein	Forward: TTTTGCGCGGTTCCCTTTTCcatcaccagtccgccttttctgtttcgttaataca	Univ. 5 Reverse	Yes
		Reverse: GAAAAGGCGGACTGGTGATGgaaaagggaaccgcgcaaaattgaagcttgccatt	Univ. 5 Forward
ORF63	hypothetical protein	Forward: CAGTCCGCCTTTTCTGTTTCcatctttatcaccctcacaaaagttacaacttaaa	Univ. 5 Reverse	Yes
		Reverse: TTGTGAGGGTGATAAAGATGgaaacagaaaaggcggactggtgatgggaattgta	Univ. 5 Forward
ORF64	hypothetical protein	Forward: AACTTAAACTTAACTACTCTcatttcacacctcacagaatgtacataaaccagaa	Univ. 5 Reverse	Yes
		Reverse: ATTCTGTGAGGTGTGAAATGagagtagttaagtttaagttgtaacttttgtgagg	Univ. 5 Forward
PH_ORF69	hypothetical protein	Forward: GTATAGCAGGACTTACGATGtctagctgtactattaactcataaacagagcggag	Univ. 5 Reverse	Yes	Druantia type1, hhe
		Reverse: GAGTTAATAGTACAGCTAGAcatcgtaagtcctgctatacttacagcataaagtt	Univ. 5 Forward
ORF65	hypothetical protein	Forward: GAGCGGAGGATTACAAAATGgtcgatgattattaccttagctaacaataaagggc	Univ. 5 Reverse	Yes	Druantia type1, hhe
		Reverse: CTAAGGTAATAATCATCGACcattttgtaatcctccgctctgtttatgagttaat	Univ. 5 Forward
ORF66	DNA primase	Forward: TTGCTTAAGTCCTTGAAAACcatcttatacacccaatttgttacaaccatggttc	Univ. 5.5 Reverse	No
		Reverse: CAAATTGGGTGTATAAGATGgttttcaaggacttaagcaaataaataaataaata	Univ. 5.5 Forward
ORF67	HNH endonuclease	Forward: ACACCCAATTTGTTACAACCcatatttaattaagacctccgacgcttatcgcctt	Univ. 5.5 Reverse	Yes
		Reverse: GGAGGTCTTAATTAAATATGggttgtaacaaattgggtgtataagatgaaattat	Univ. 5.5 Forward
ORF68	hypothetical protein	Forward: GACCTCCGACGCTTATCGCCcatagctcctcctttgtccgcacactatacacaga	Univ. 5.5 Reverse	Yes	Brex type1
		Reverse: CGGACAAAGGAGGAGCTATGggcgataagcgtcggaggtcttaattaaatatgga	Univ. 5.5 Forward
ORF69	hypothetical protein	Forward: TGGATTTCAGTTCTTTGGTAcataataacactcctcgttataagaatagatttaa	Univ. 5.5 Reverse	No
		Reverse: TAACGAGGAGTGTTATTATGtaccaaagaactgaaatccaataatgcaaaacgca	Univ. 5.5 Forward
PH_ORF75	hypothetical protein	Forward: AGTGGCATTACTGCGTATAGcaacagactaaaaacggatagaaactaaaagttaa	Univ. 5.5 Reverse	No
		Reverse: TATCCGTTTTTAGTCTGTTGctatacgcagtaatgccactataattgccactagc	Univ. 5.5 Forward
PH_ORF76	hypothetical protein	Forward: ATAGTACCTATTGGTATTAGgtttgcaagtcatggcaaaattgttaatagaatat	Univ. 5.5 Reverse	No
		Reverse: TTTTGCCATGACTTGCAAACctaataccaataggtactatataaattactaataa	Univ. 5.5 Forward
PH_ORF77	hypothetical protein	Forward: TGAAAGTTTGCAAGTCATGGggaataattggaataatggaataaattattgaact	Univ. 5.5 Reverse	Yes
		Reverse: TCCATTATTCCAATTATTCCccatgacttgcaaactttcactttttgtgagtttt	Univ. 5.5 Forward
ORF70	hypothetical protein	Forward: TATTGTTTGGAGGGAATATGattgaaaatctttatctaaaatagggctcccgcag	Univ. 5.5 Reverse	Yes
		Reverse: TTTAGATAAAGATTTTCAATcatattccctccaaacaatagtttaattttgcgcg	Univ. 5.5 Forward
ORF71	hypothetical protein	Forward: AGAACTCGCCAGTTAGTGATcataataaactcctttgctgttaatgatataatta	Univ. 5.5 Reverse	Yes	Druantia type1
		Reverse: CAGCAAAGGAGTTTATTATGatcactaactggcgagttctataaccacatcaacc	Univ. 5.5 Forward
ORF72	hypothetical protein	Forward: GCATCTAAACCATTATATTTcatggtatagctcctttcgttaatattagtttgct	Univ. 5.5 Reverse	Yes	Brex type1, AVAST type3, qatABCD
		Reverse: ACGAAAGGAGCTATACCATGaaatataatggtttagatgcttgatctttccttca	Univ. 5.5 Forward
ORF73	hypothetical protein	Forward: TGCACGATTGCTACGAAATCcataatgtaatcctctttttgtttaagttgactta	Univ. 5.5 Reverse	Yes
		Reverse: AAAAAGAGGATTACATTATGgatttcgtagcaatcgtgcaataagttttcttata	Univ. 5.5 Forward
ORF74	hypothetical protein	Forward: CTATTTTCGCTTACATAATCcataacgcgcctccaagtgtggttaagaagtagta	Univ. 5.5 Reverse	Yes
		Reverse: ACACTTGGAGGCGCGTTATGgattatgtaagcgaaaatagttgatttatatcttg	Univ. 5.5 Forward
PH_ORF83	hypothetical protein	Forward: TGAAAATTATGCTTGCCCTGcatccggcgccctgcgtgtgcggagcctaccaggt	Univ. 6 Reverse	Yes
		Reverse: CACACGCAGGGCGCCGGATGcagggcaagcataattttcactagatgcaaaacaa	Univ. 6 Forward
PH_ORF84	hypothetical protein	Forward: GGCATCCGGCGCCCTGCGTGgcactttacaaaatatttttataaaaagtgcaaaa	Univ. 6 Reverse	Yes
		Reverse: AAAAATATTTTGTAAAGTGCcacgcagggcgccggatgcccctggtcgatcctgt	Univ. 6 Forward
PH_ORF85	hypothetical protein	Forward: CAAAAAGGTGTAGACATATGattaactcaaaggggtttacatcatgtctattcgt	Univ. 6 Reverse	Yes
		Reverse: GTAAACCCCTTTGAGTTAATcatatgtctacacctttttgcactttttataaaaa	Univ. 6 Forward
ORF75	hypothetical protein	Forward: TCAAAGGGGTTTACATCATGatcgctgtcttcgaatttaactaagctaacttata	Univ. 6 Reverse	Yes
		Reverse: TTAAATTCGAAGACAGCGATcatgatgtaaacccctttgagttaatttgtagtac	Univ. 6 Forward
ORF76	hypothetical protein	Forward: TTATAACGAGGTGTATTATGgttaaactggtagaggtgtactaatatgccacgca	Univ. 6 Reverse	Yes
		Reverse: TACACCTCTACCAGTTTAACcataatacacctcgttataattagttagcttatta	Univ. 6 Forward
ORF77	hypothetical protein	Forward: GGTAGAGGTGTACTAATATGgcggacatgcgctcgcaaggataacgcacacagca	Univ. 6 Reverse	Yes
		Reverse: CCTTGCGAGCGCATGTCCGCcatattagtacacctctaccagtttaacgatggcg	Univ. 6 Forward
PH_ORF89	hypothetical protein	Forward: CACTCACAGGCCGTACGAGTagtcacagaccggtccaatgagccgactcatagac	Univ. 6 Reverse	Yes
		Reverse: CATTGGACCGGTCTGTGACTactcgtacggcctgtgagtgttgaaattagcgccg	Univ. 6 Forward
PH_ORF90	hypothetical protein	Forward: CCGGTCCAATGAGCCGACTCcacgcctaaatctcacctgtcacatagcctatcca	Univ. 6 Reverse	Yes
		Reverse: ACAGGTGAGATTTAGGCGTGgagtcggctcattggaccggtctgtgactgcaaga	Univ. 6 Forward
ORF78	HNH endonuclease	Forward: TGATCGAAGGTATTGAAATGttccacgaaaatcacggtaaatgatggttaagcag	Univ. 6 Reverse	Yes
		Reverse: TTACCGTGATTTTCGTGGAAcatttcaataccttcgatcaattttttgtcatcta	Univ. 6 Forward
ORF79	hypothetical protein	Forward: GTTAAGCAGAGGAAATTGTGaaatatgtagaggagcaagaagaatgtcttatgtg	Univ. 6 Reverse	Yes
		Reverse: TCTTGCTCCTCTACATATTTcacaatttcctctgcttaaccatcatttaccgtga	Univ. 6 Forward
ORF80	hypothetical protein	Forward: CTTATGTGTCAGCATTAGAAcagaaaaatataggacaagtataattatcaatcta	Univ. 6 Reverse	Yes
		Reverse: ACTTGTCCTATATTTTTCTGttctaatgctgacacataagacattcttcttgctc	Univ. 6 Forward
ORF81	hypothetical protein	Forward: ATTATCTGGAGGTTGTTATGtacattgaaggagattactatatatgtcacagaaa	Univ. 6 Reverse	Yes
		Reverse: TAGTAATCTCCTTCAATGTAcataacaacctccagataattaagggctccgtaga	Univ. 6 Forward
ORF82	hypothetical protein	Forward: TATGTCACAGAAAAATAAATtttaaggaggttattggtgattgaagaaaatatca	Univ. 6 Reverse	Yes
		Reverse: TCACCAATAACCTCCTTAAAatttatttttctgtgacatatatagtaatctcctt	Univ. 6 Forward
ORF83	GTP-binding domain	Forward: CCATTGGAGAAGAAATAATGattccttacacattagcggagtaaataatggctga	Univ. 6 Reverse	Yes	AVAST type3
		Reverse: TCCGCTAATGTGTAAGGAATcattatttcttctccaatggtttcaacatttcatc	Univ. 6 Forward
ORF84	hypothetical protein	Forward: CATTAGCGGAGTAAATAATGccggaagtcatatacgaggcataagatggaaactc	Univ. 6 Reverse	Yes	AVAST type3, qatABCD
		Reverse: GCCTCGTATATGACTTCCGGcattatttactccgctaatgtgtaaggaataccgg	Univ. 6 Forward
ORF85	hypothetical protein	Forward: CATATACGAGGCATAAGATGaactacaccggagaaccacttgtatgattaaacac	Univ. 6 Reverse	Yes	qatABCD
		Reverse: AGTGGTTCTCCGGTGTAGTTcatcttatgcctcgtatatgacttccggctcgtta	Univ. 6 Forward
ORF86	hypothetical protein	Forward: GGAGAACCACTTGTATGATTgacgttgaaatcctgccttattaattttcttgcta	Univ. 6 Reverse	No
		Reverse: TAAGGCAGGATTTCAACGTCaatcatacaagtggttctccggtgtagttgcacca	Univ. 6 Forward
ORF87	hypothetical protein	Forward: AATAAGAGGGGTACACAATGatccaagaccaaaggaaagttaaatgaccacaatt	Univ. 6 Reverse	No
		Reverse: ACTTTCCTTTGGTCTTGGATcattgtgtacccctcttattcgatgggtacacaat	Univ. 6 Forward
ORF88	peptidase HslV family	Forward: CAAAGGAAAGTTAAATGACCacaatatcatttgagggtttttaaatgactacatt	Univ. 6.5 Reverse	Yes
		Reverse: AAACCCTCAAATGATATTGTggtcatttaactttcctttggtcttggataataac	Univ. 6.5 Forward
ORF89&90	endolysin	Forward: CATTTGAGGGTTTTTAAATGattaacgactggtttgacgggtaatctccttagat	Univ. 6.5 Reverse	Yes
		Reverse: AGTACCATTGCAATAGCGCGcatgcttaaagcctcctccgcttgacatgaacata	Univ. 6.5 Forward
ORF91	holin	Forward: TTTTATTTGGAGGGAACATGaaacatgaaaacgattctaaataacttcttcggtt	Univ. 6.5 Reverse	No
		Reverse: TTAGAATCGTTTTCATGTTTcatgttccctccaaataaaaggggctaacgccccg	Univ. 6.5 Forward
ORF92	hypothetical protein	Forward: TGTTTATCGAGTATTTGATGgttggtagaatgtcgggaagttgataaatatcctt	Univ. 6.5 Reverse	No
		Reverse: CTTCCCGACATTCTACCAACcatcaaatactcgataaacagacgcggtttagttt	Univ. 6.5 Forward
PH_ORF105	hypothetical protein	Forward: -		failed PCR
		Reverse: -
	Universal fragment No.	Universal primer sequence	Phage sythesized? Yes/No
	Univ. 1	Forward: atgcgggttcaatgctatgtttgcacaggagcttg	Yes (Univ. 1-6)
		Reverse: ggacagttgggttctccgttaagaactcaaacacg
	Univ. 2	Forward: gacaacgtgtttgagttcttaacggagaacccaac	Yes (Univ. 1-6)
		Reverse: tcaagcgatgcgttttcgtttacccggatgttagc
	Univ. 3	Forward: gaagagctaacatccgggtaaacgaaaacgcatcg	Yes (Univ. 1-6)
		Reverse: actgcggatgcttgctctgcaatacagaatgatgc
	Univ. 4	Forward: taggcgcatcattctgtattgcagagcaagcatcc	Yes (Univ. 1-6)
		Reverse: ggtctgttgtctattgcagcggaaaaccttaatcg
	Univ. 5	Forward: aaacgcgattaaggttttccgctgcaatagacaac	Yes (Univ. 1-6)
		Reverse: aaactgtggttaaggagttgtgcttcgctgcatgg
	Univ. 6	Forward: acgatccatgcagcgaagcacaactccttaaccac	Yes (Univ. 1-6)
		Reverse: ttggccaagctcctgtgcaaacatagcattgaacc
	Univ. 1.5	Forward: ccagaccaactttaccgcgtctaacttcatcaacg	Yes (Univ. 1.5-6.5)
		Reverse: cccgtccataatatgccagcagttaagcccaatgc
	Univ. 2.5	Forward: agggagcattgggcttaactgctggcatattatgg	Yes (Univ. 1.5-6.5)
		Reverse: agtgagcatggctaaagctgcaaaaggttatcgac
	Univ. 3.5	Forward: agtctgtcgataaccttttgcagctttagccatgc	Yes (Univ. 1.5-6.5)
		Reverse: actttggaaacctgcccgtgtcaaatacgatgctg
	Univ. 4.5	Forward: ccgttcagcatcgtatttgacacgggcaggtttcc	Yes (Univ. 1.5-6.5)
		Reverse: tcgatgaatgtgacggagggcattgtatccacatg
	Univ. 5.5	Forward: atagccatgtggatacaatgccctccgtcacattc	Yes (Univ. 1.5-6.5)
		Reverse: atcgggactttcctcatcaccccagccaaattcag
	Univ. 6.5	Forward: tcaagctgaatttggctggggtgatgaggaaagtc	Yes (Univ. 1.5-6.5)
		Reverse: cgttgcgttgatgaagttagacgcggtaaagttgg

### Sheet: Table S2
Table S2. PCR primer list for check of DruSM1 phage ORF deketion
primer name	primer sequence (5'-3')	amplicon length in WT	amplicon length in each mutant
ORF32_deletion_check_F	gcaagcgagtatacatagaagac	430 bp	241 bp
ORF32_deletion_check_R	gacgttattgttgttcctgatg
ORF38_deletion_check_F	ttgcaatcaatatccagctcaatag	507 bp	279 bp
ORF38_deletion_check_R	tacgaacgtttatcaacaatctatg
ORF41_deletion_check_F	gcagtattcaacaatatcaatgtgagc	1691 bp	1043 bp
ORF41_deletion_check_R	tgagctatacagtaattcgttcacatg
ORF42_deletion_check_F	atgcacatatgcttggcgtc	1543 bp	1021 bp
ORF42_deletion_check_R	gtagttgcatccgttgcgtc
ORF45_deletion_check_F	cttaagctcattgctaccatagatcc	1751 bp	1043 bp
ORF45_deletion_check_R	tggacgagcaggatgaagac
ORF46_deletion_check_F	gttatgacgttgaccgtatgc	481 bp	292 bp
ORF46_deletion_check_R	ttgctcacgctactatgcag
ORF48_deletion_check_F	ttcagtgcaagacctagacaag	1721 bp	1013 bp
ORF48_deletion_check_R	agctgaaagctgttgttaagaagtc
ORF55_deletion_check_F	gcagacatataaacatgtttgccag	1969 bp	1054 bp
ORF55_deletion_check_R	gctgaaacaatggcaatctgtaatg
ORF57_deletion_check_F	cagtctgagcgagttgtaattg	1848 bp	1056 bp
ORF57_deletion_check_R	ggaattgcagaagctgcaag
ORF58_deletion_check_F	gagtgtcaataacgtcattgaacg	1303 bp	892 bp
ORF58_deletion_check_R	aggatatgcgcttatggtctactc
ORF65_deletion_check_F	gcaggacttacgatgtatgc	535 bp	310 bp
ORF65_deletion_check_R	actatcaagcaacttgtagacatg
PHORF69_deletion_check_F	tcacacctcacagaatgtacat	340 bp	247 bp
PHORF69_deletion_check_R	ccattggacggatatatgcttc
ORF68_deletion_check_F	gcaaccttctttcgctcttg	479 bp	275 bp
ORF68_deletion_check_R	ggatgaatggatgatacagttgc
ORF71_deletion_check_F	gtcttcgggaagtatatcaacg	335 bp	200 bp
ORF71_deletion_check_R	cggtagccattcagttctacg
ORF72_deletion_check_F	tgtgctccgcatcttcattg	1487 bp	872 bp
ORF72_deletion_check_R	agtgggcaatcagcttatataagc
ORF83_deletion_check_F	cgacgcttgtgaattagatcaagc	1374 bp	981 bp
ORF83_deletion_check_R	ccatcttatgcctcgtatatgacttc
ORF84_deletion_check_F	gaagctctggaagctgtagc	1425 bp	954 bp
ORF84_deletion_check_R	accaccttctgaacaatgatgc
ORF85_deletion_check_F	aggttacagagactcagttggtc	966 bp	759 bp
ORF85_deletion_check_R	caggctcttcaggatcttgatc

### Sheet: Table S3
Table S4. PCR primer list for KSA8 phage synthesis installed ORF71 from DruSM1
PCR product name	PCR template	Primer sequence (5'-3')
KSA8_Frag. 1	KSA8 phage genome	Forward: agcaataagaaagggggcttccatgaacggggcaagtcaa
		Reverse: ttctccgttaagaactcaaacacgttatcaacagt
KSA8_Frag. 2	KSA8 phage genome	Forward: actgttgataacgtgtttgagttcttaacggagaa
		Reverse: attgttaaagcaccagtccctcccctattaatagg
KSA8_Frag. 3	KSA8 phage genome	Forward: cctattaataggggagggactggtgctttaacaat
		Reverse: cataatactggtatgggctttttagtcattgga
KSA8_Frag. 4	KSA8 phage genome	Forward: tccaatgactaaaaagcccataccagtattatg
		Reverse: catgtttatatgtctgctaaaatgggcaaagac
KSA8_Frag. 5	KSA8 phage genome	Forward: gtctttgcccattttagcagacatataaacatg
		Reverse: cactatatcaaaacaatccttgcaaatagctaatg
KSA8_Frag. 6	KSA8 phage genome	Forward: cattagctatttgcaaggattgttttgatatagtg
		Reverse: tggaagccccctttcttattgctatttaggctgaatataa
KSA8_Frag. 7	KSA8 phage genome	Forward: cttgaaggaaagattatgcgtccaggccgttgtatttgcg
		Reverse: ttctgcgggagcctctataaccacactgttcactgacggg
ORF71_DruSM1	DruSM1 phage genome	Forward: gtgtggttatagaggctcccgcagaagcccgttggttgat
		Reverse: cctggacgcataatctttccttcaagctgacctataatta

### Sheet: Table S4
Table S3. PCR primer list for cloning of the candidate anti-defense genes and sensor genes
primer name	primer sequence (5'-3')	purpose	phage gene cloned? Yes or No	cloned phage gene sequence (5'-3')	cloned phage gene activity
ORF38_F	caggagaaaGGATCCatggccaacttaagaagaccaaaag	Anti-defense insert	Yes	atggccaacttaagaagaccaaaaggtaaacgtaaatatactcacacaggagtaagaattaattattacggtgaaaacagagtagtatttctccacaagacacctaagcagtggcaggatccgtcaggtacatggtttaatgcacaaggaaaacaaatgggactttatggataccctccaacctgcgaattagatttaaccacaattagagcaatcgaggatcgctaa	-
ORF38_R	agaggatcGAATTCttagcgatcctcgattgctctaattg
pKLC83a_ORF38_F	gaggatcgctaaGAATTCgatcctctagagtcgacctgca	vector
pKLC83a_ORF38_R	tcttaagttggccatGGATCCtttctcctggtaccgagct
ORF41_F	agaaaGGATCCatgccaaaatttactattgataatgaagg	Anti-defense insert	Yes	atgccaaaatttactattgataatgaaggtactcaattccgtattgctcgcgcggtgcatactttactaactcagattgaagattgcattgaattacgtccaggattagcagagactccagaccgtgtcgctaaagcttatgctacatggtttagcggttacgatgtagatattgctggtctgtttaaaacctttgaggatggggcggaaaacaccaatgaaatggtcattgttcgtgatattcctgtttacagtcattgtgaacaccatatggcccctattatcggtcgcgctgtcgtggggtatgttcctaacggtcgcatcgtggggctcagtaaactgtctcgcgtggttgatgcttttagccgtcgcttgcaagtgcaagagcgtctaactaac…	-
ORF41_R	agaggatcGAATTCttatttacaagcttcgaggaactccc
pKLC83a_ORF41_F	aagcttgtaaataaGAATTCgatcctctagagtcgacctg	vector
pKLC83a_ORF41_R	agtaaattttggcatGGATCCtttctcctggtaccgagct
ORF42_F	ggagaaaGGATCCatgagctatacagtaattcgttcacat	Anti-defense insert	Yes	atgagctatacagtaattcgttcacatgagatttgcgccggacatcgtgttgtgggtcatgaaagcaaatgtcgccacattcacggtcacaactataagttttactttaaggttgcaccgaaaggtcgtacggacgttaaagttattcgctgtggcacacttcgcgaaaaaggtgggctggacgacgtgggacgcgtgatcgattttagtgtggtcaaaactacgctgtgtcagtggctggaagataactgggaccataagttcctgcactgggagcatgatcctctcattaagagcttaaataaatttgtagatacgacaactatggacaatatgtcgcatcgggatcaaatggattatttaggttcgctggtgtcacttccattcaacccgaccgct…	-
ORF42_R	gaggatcGAATTCttacaggctatagtttacgtgacattt
pKLC83a_ORF42_F	actatagcctgtaaGAATTCgatcctctagagtcgacctg	vector
pKLC83a_ORF42_R	tactgtatagctcatGGATCCtttctcctggtaccgagct
ORF45_F	gaaaGGATCCatgaataaattagataaactggtattccct	Anti-defense insert	Yes	atgaataaattagataaactggtattccctgtaaaaaatcataactccgccgttgtcgtcctgtctggcggccaggacagcgtgacttgtctaggtcttgcactgaataactacgataaagtctacgctattggttttgcatacggtcaacgtcataacattgagctggcttgtgctaatcaaatttgtaaagagcacaatgttccgtttgttgtctttgaattacctgcattgaaacagatcggcaatagtgctttaatcggaaacgaaggtgatgttaacgaacatcacgaacagcacaacaaccttccagcaagctttgtgccaaaccgtaacgcccttttcctgactaccgcgcacgcctacgcgcagaaggttggagcccgatatgtggttacg…	-
ORF45_R	agaggatcGAATTCtcaagctttgctaataaattcgctgt
pKLC83a_ORF45_F	ttagcaaagcttgaGAATTCgatcctctagagtcgacctg	vector
pKLC83a_ORF45_R	atctaatttattcatGGATCCtttctcctggtaccgagct
ORF46_F	gagaaaGGATCCatgaatgaagaaactgtaatccttatgc	Anti-defense insert	Yes	atgaatgaagaaactgtaatccttatgcagaaaattcaacgtttacaagacgagttgaatgacgctatttgtcgcgctgcatccaagaaaatacattcggagcttgagatacaccagcgtcaggtaacatctgaagctgtagttgaacaagtagtcgttaaccttaatattagccttaaaggtttctaa	Anti-Brex typeI
ORF46_R	ggatcGAATTCttagaaacctttaaggctaatattaaggt
pKLC83a_ORF46_F	ttaaaggtttctaaGAATTCgatcctctagagtcgacctg	vector
pKLC83a_ORF46_R	agtttcttcattcatGGATCCtttctcctggtaccgagct
ORF48_F	ggtaccaggagaaaGGATCCatgaatattaatcaacaagctcccg	Anti-defense insert	Yes	atgaatattaatcaacaagctcccgagtcccgttctaaagaaaacgatatgtatttagacgtgcattcggtattctctaccattcagggtgaaggtccattctgcggtcaacctgctgtatttgtgcgtcttgctgggtgtaacctgcaatgtcctggctgtgatacagattatactgttggtcgtagcctttatcatatcgttgatattatgcgtttaatcgaaagccgtaagctggaatcgggcaatagcacctcacttgtggttatcactgggggtgaaccgttccgtcagcaaattaaccccttcattgaacaactgttatcgcggggctatttggtgcaaattgaaactaatgggtctatgcctttacctaagaacttttcccagttacctgtg…	-
ORF48_R	gactctagaggatcGAATTCttattccaccccgatatatttgtgaac
pKLC83a_ORF48_F	aatatatcggggtggaataaGAATTCgatcctctagagtcgacctg	vector
pKLC83a_ORF48_R	atgaatattaatcaacaagcGGATCCtttctcctggtaccgag
ORF55_F	ggagaaaGGATCCatggcattcaagccacatttagcgact	Anti-defense insert	Yes	atggcattcaagccacatttagcgactgacgcggttgaagaaaagattaagtttccgtgctgtatactgcctaaaatcgacggtgtgcgcggtttaaatccggacgggcggatagtagggcgaagcttaaagctgtttaaaaaccgccatacaagcgcaattttcagcggtcctcagtacatgggctatgacggtgaacttgcggcaggagttgaaacggacccggatctgtgccgtaaaacaaccagtgcggtaaacacaattgaaggtgaaccattcctgaaatggcacatctttgatctgtgcgcggaaagtgttgcagagctgggctatgaagcacgctacaacatgatgaaagactttataaccacacagcacgctaaaggggaattgctcgat…	Anti-AVAST typeIII
ORF55_R	aggatcGAATTCttaatctaatgcctgatcactttcatcg
pKLC83a_ORF55_F	gcattagattaaGAATTCgatcctctagagtcgacctgca	vector
pKLC83a_ORF55_R	tgaatgccatGGATCCtttctcctggtaccgagctcgaat
ORF58_F	gagaaaGGATCCatgttcgacgcagataaagcagtacaag	Anti-defense insert	Yes	atgttcgacgcagataaagcagtacaagcaacagaagcagatgtaattgagtggtataaaactaaagcggaattgcagaagctgcaagctcgtgagcgagcactccgtgataagattattaagtcctatttcccagcgccgtctgaggggactaataaagttgaaattactggcggggttatgaaaatgacccacaagattgatcgtaagattgatcttccaagccttaacggaatcctgggcgatttgattaaagttggtgttaacgttgatcagcttgtagaaaataaacctgtattgaaagttgcggcttggcgcaaacttacagcagagcaagccgcagtctttaaccagtgcgttgaatcgaaagttggttccgcgtctctggaaattgtgcca…	Anti-Sir2+HerA Anti-DUF4297+HerA
ORF58_R	aggatcGAATTCttaggctttatttggcacaatttccaga
pKLC83a_ORF58_F	aataaagcctaaGAATTCgatcctctagagtcgacctgca	vector
pKLC83a_ORF58_R	gtcgaacatGGATCCtttctcctggtaccgagctcgaatt
ORF65_F	ggtaccaggagaaaGGATCCatggtcatgctgaataaagtatatagc	Anti-defense insert	Yes	atggtcatgctgaataaagtatatagcacaatgggcgcggattataaagttgtacgtcaccctcgtactggcaaatttgaagcatatatccgtccaatgggtgaaggttggatgtattacggtacttatgacgacgctgagcaagcttataaagaggcggaaagtgcagcggaagcatccgaaattatggcaaggtacgacgtcgatgattattaccttagctaa	Anti-hhe
ORF65_R	gactctagaggatcGAATTCttagctaaggtaataatcatcgacgt
pKLC83a_ORF65_F	atgattattaccttagctaaGAATTCgatcctctagagtcgacctg	vector
pKLC83a_ORF65_R	actttattcagcatgaccatGGATCCtttctcctggtacc
ORF71_F	gaaaGGATCCatgttcactttagaaataaaatattttggtagcg	Anti-defense insert	Yes	atgttcactttagaaataaaatattttggtagcgattgggaagtagaagatgttttcaataaccgctacgacgcggagcagactggcaagtttatgctctcgcaaggcttaatcactaactggcgagttctataa	Anti-Druantia typeI
ORF71_R	gatcGAATTCttatagaactcgccagttagtgattaagcc
pKLC83a_ORF71_F	agttctataaGAATTCgatcctctagagtcgacctgcaggcat	vector
pKLC83a_ORF71_R	aagtgaacatGGATCCtttctcctggtaccgagctcgaat
ORF72_F	ggagaaaGGATCCatgtctaaagtaactcaccgcgaacag	Anti-defense insert	Yes	atgtctaaagtaactcaccgcgaacaggacaaaatgcgctacaccatgaaaacgaatgcacgccgtgcccttaagactcgctggggtcaggttgcacgcgacgcacacgaacagttaatccatcaggacgagattggtttttacatcgtcgagaaggaagtgcttcaggtactgcgcgaccataaaaaagcgcaacagccggagcagaaagtcccggcaccgaccgccgcgccagcttccagcgtctcggtactgcgcccgatggtaaatccggaaattgtcaaaagctgcctcgaagctttggagcaggaggaagagaaagatatgaaacatgcaaaagctgccacgcaggtttctgaaatcaaaattgaagagccaaaagctgccgcgccaaaacag…	Anti-Brex typeI
ORF72_R	gaggatcGAATTCtcaagcatctaaaccattatatttgcg
pKLC83a_ORF72_F	ttagatgcttgaGAATTCgatcctctagagtcgacctgca	vector
pKLC83a_ORF72_R	tttagacatGGATCCtttctcctggtaccgagctcgaatt
ORF83_F	ggagaaaGGATCCatggaaactccattagctaaacaaatg	Anti-defense insert	Yes	atgctattagtcgtcaccggaggtcgagattttaagcatgcggagtatatttatgctcaattggataagctgcatatgcaaagaaggataaccacacttcgccacggtgacgctgacggtgttgaccgcatttgcgcacagtgggcagagcgcaacggtattaagacagaagcgttccctgccccgtgggacaatctttccttaccaaataccaagatacggtataacgccaagggtgcttataatgcacaagctggcgcataccgtaaccaattaatgctgaatactgatcctaaaccagatcacgctattgtgtttcctggcggagctggtactatggatatgtacagacggattaaagcatccggtattccttacacattagcggagtaa	Anti-AVAST typeIII
ORF83_R	gaggatcGAATTCttactccgctaatgtgtaaggaatacc
pKLC83a_ORF83_F	ccacttgtatgaGAATTCgatcctctagagtcgacctgca	vector
pKLC83a_ORF83_R	taatagcatGGATCCtttctcctggtaccgagctcgaatt
ORF84_F	ggagaaaGGATCCatggaaactccattagctaaacaaatg	Anti-defense insert	No	atggctgacgttaaaactattgttgatgcaatggacgaatccaaagactgtcaactgaagaagtcgtttgaagtaaaacaggttacagagactcagttggtctgtaattttgcgcgttattgtggactggggcgcgggaaagactggaacgggcttattgttatgcccacatcacagatcctcgtttacgtccgcaatattcttgaggatttattatatcttcaaattgatattggtgacgtagaaattaacatgaccgcgagctctaccattgtggttaaatggcagtcgggcgagacactgcgtttggaagcgtgtcattgtgctaagagcttgcaccacctgcgcggctgtcattaccagtttgttgggtttgtacatccgcaagggttaagcgag…	-
ORF84_R	gaggatcGAATTCttactccgctaatgtgtaaggaatacc
pKLC83a_ORF84_F	ccacttgtatgaGAATTCgatcctctagagtcgacctgca	vector
pKLC83a_ORF84_R	taatagcatGGATCCtttctcctggtaccgagctcgaatt
ORF85_F	ggagaaaGGATCCatggaaactccattagctaaacaaatg	Anti-defense insert	Yes	atggaaactccattagctaaacaaatgatagagcgtgcggatcgggacggtttaccggaagaccatgctatgcgtcgaactgcccaagtatttgacgaaattagcgttaaatatgcgatgggtaagagcacgcctaaaggtttattgggcgcctgggctcgcgctcggcgctgctggtgcaactacaccggagaaccacttgtatga	-
ORF85_R	gaggatcGAATTCttactccgctaatgtgtaaggaatacc
pKLC83a_ORF85_F	ttagcggagtaaGAATTCgatcctctagagtcgacctgca	vector
pKLC83a_ORF85_R	agtttccatGGATCCtttctcctggtaccgagctcgaatt
ORF57-58_F	cacagaccattccTTATGACAACTTGACGGCTACATCATT	defense sensor insert	Yes	atgttcgacgcagataaagcagtacaagcaacagaagcagatgtaattgagtggtataaaactaaagcggaattgcagaagctgcaagctcgtgagcgagcactccgtgataagattattaagtcctatttcccagcgccgtctgaggggactaataaagttgaaattactggcggggttatgaaaatgacccacaagattgatcgtaagattgatcttccaagccttaacggaatcctgggcgatttgattaaagttggtgttaacgttgatcagcttgtagaaaataaacctgtattgaaagttgcggcttggcgcaaacttacagcagagcaagccgcagtctttaaccagtgcgttgaatcgaaagttggttccgcgtctctggaaattgtgcca…	Retron Ec86 activator
ORF57-58_R	gcgggttgtgtttAAGGCCCAGTCTTTCGACTGAGCCTTT
pSC101a_ORF57-58_F	AGACTGGGCCTTaaacacaacccgctacgggggagactta	vector
pSC101a_ORF57-58_R	TCAAGTTGTCATAAggaatggtctgtgttgtcgggaggat
